# Mitochondrial protein import stress augments α-synuclein aggregation and neurodegeneration independent of bioenergetics

**DOI:** 10.1101/2022.09.20.508793

**Authors:** Liam P. Coyne, Arnav Rana, Xiaowen Wang, Sanaea Bhagwagar, Yumiko Umino, Eduardo C. Solessio, Frank Middleton, Xin Jie Chen

## Abstract

Several genetic and environmental risk factors for Parkinson’s disease have been identified that converge on mitochondria as central elements in the disease process. However, the mechanisms by which mitochondrial dysfunction contributes to neurodegeneration remain incompletely understood. Non-bioenergetic pathways of the mitochondria are increasingly appreciated, but confounding bioenergetic defects are a major barrier to experimental validation. Here, we describe a novel bioenergetics-independent mechanism by which mild mitochondrial protein import stress augments neurodegeneration. We induced this mitochondrial protein import stress in an established mouse model of Parkinson’s disease expressing the A53T mutated form of α-synuclein (SNCA). Mice with import stress in addition to the A53T mutation demonstrated increased size of α-synuclein aggregates, co-aggregation of mitochondrial preproteins with α-synuclein, and worsened neurodegeneration. Importantly, we found no evidence of bioenergetic defects in any of the mutant mice, even with the added import stress. These data suggest that mitochondrial protein import stress contributes to neurodegeneration through cytosolic proteostatic stress and co-aggregation of mitochondrial and neuropathogenic proteins independent of bioenergetics. Given that protein import efficiency is affected by many types of mitochondrial stress, our findings add a new layer to understanding why the pathogenic mitochondrial dysfunction and cytosolic protein misfolding pathways converge in neurodegenerative diseases such as Parkinson’s disease.
