## Supplementary Table 1 for "Mitochondrial protein import stress augments α-synuclein aggregation and neurodegeneration independent of bioenergetics"

### Sheet: Sheet1
Gene symbol	P-value (KI*30*SC vs. WT*30*SC)	Q-value (KI*30*SC vs. WT*30*SC)	Fold change (KI*30*SC vs. WT*30*SC)
Islr	0.000211454	0.0188519	3.58786
Igfbp6	4.29084e-05	0.00774098	3.42512
Igf2	0.000198094	0.0180831	3.17993
Hspa1b	0.000140919	0.0151227	2.18011
C030023E24Rik	0.000627208	0.0378612	1.63487
Thbd	0.000592804	0.0373402	1.62211
Foxc1	0.000238634	0.0203365	1.57167
Gm9958	0.000715215	0.0395711	1.52376
Gm14827	7.81685e-08	0.000130179	1.51524
Sdf2l1	0.00105523	0.0480269	1.44251
Srpk3	3.25809e-05	0.00674309	1.37094
Gm20605	3.57061e-05	0.00713507	1.35051
Il18bp	0.000151615	0.0156895	1.31246
Cfp	9.80168e-05	0.012348	1.30942
Adamts10	8.98562e-08	0.000130179	1.30376
Slc2a4rg-ps	1.55974e-05	0.00560836	1.30069
Col6a1	0.000600987	0.0374486	1.27862
A330023F24Rik	0.000102148	0.0123988	1.27541
Meg3	7.34386e-06	0.00418761	1.26683
A930013F10Rik	6.12246e-05	0.00914421	1.26005
Neat1	2.12062e-05	0.00603195	1.2567
Serpinh1	0.00117451	0.0480269	1.25165
Dusp11	9.42134e-09	2.72983e-05	1.25137
2900052L18Rik	0.000430726	0.0304398	1.24167
Fbxo32	2.96484e-05	0.00666079	1.24118
Leng8	4.48608e-05	0.00774098	1.24055
Tia1	0.000180289	0.017708	1.24043
Calr	0.00100712	0.0469683	1.23689
Ssh3	0.000187129	0.0180736	1.20817
Tra2a	0.00114925	0.0480269	1.19964
Rbm28	0.000459745	0.0306232	1.19054
Ccng1	0.000864555	0.0436325	1.18961
Hexa	0.000110714	0.0130937	1.18856
Hsf1	4.67328e-06	0.00418761	1.18498
Zfp511	0.00078266	0.0419955	1.17978
Pnisr	4.41023e-05	0.00774098	1.17849
Akap8l	2.62155e-05	0.00632996	1.17556
Fam193b	0.000194426	0.0180831	1.17365
Mir124a-1hg	0.000900015	0.0437493	1.17342
Rgl2	6.53922e-05	0.0094737	1.17109
Dusp15	0.000270854	0.0221121	1.16771
Zgpat	9.7258e-05	0.012348	1.16745
Daam2	0.000139354	0.0151227	1.1606
Plxna3	0.000135311	0.0150794	1.15865
Srek1	0.000102699	0.0123988	1.15691
Gm10336	0.000934462	0.0440261	1.15526
Tpm4	0.000873402	0.0436325	1.15402
Lime1	0.000526139	0.0338775	1.15163
Nktr	0.000148499	0.0156464	1.15119
Tmem223	0.000310957	0.0243513	1.1511
Hnrnph3	2.35371e-05	0.00603195	1.15071
Ciz1	0.000270916	0.0221121	1.14907
Lman2l	0.000388291	0.028848	1.1483
Paxbp1	2.98845e-05	0.00666079	1.14683
Bnip2	8.91716e-05	0.0117443	1.1468
Bicd2	1.74203e-05	0.00560836	1.14637
Atxn2l	1.22832e-05	0.00508436	1.14569
Carmil3	0.00107606	0.0480269	1.14535
B930095G15Rik	0.000437977	0.0305792	1.14231
Prpf4b	0.000237476	0.0203365	1.14072
Arhgap33	0.000794579	0.0422439	1.14067
Nxf1	6.31405e-06	0.00418761	1.14057
Xndc1	0.000887082	0.0436776	1.13994
Map7	0.000819488	0.0431721	1.13981
Celf5	0.000777428	0.0419955	1.13808
Zc3h11a	7.63948e-06	0.00418761	1.13587
Ppp1r10	0.000860766	0.0436325	1.13405
Ogt	0.00019971	0.0180831	1.1336
Slc25a27	2.38498e-05	0.00603195	1.1336
Tardbp	0.000172534	0.0172385	1.13313
Mettl3	0.00113242	0.0480269	1.13089
P3h3	0.00121401	0.0485184	1.12846
Ivns1abp	0.000128682	0.0146218	1.12655
Pex6	0.000494697	0.0325769	1.12244
Ccnl1	0.000867627	0.0436325	1.12238
Kmt2d	0.000122752	0.0142269	1.1216
Hnrnpm	0.00124472	0.049069	1.12007
Ift172	0.000858521	0.0436325	1.11858
Zfp384	0.000522628	0.0338775	1.11673
Usp19	8.48068e-05	0.0114292	1.11474
Syngap1	5.44535e-05	0.00852859	1.11352
Dot1l	0.00123069	0.0488484	1.11277
Pnn	0.00126487	0.0495264	1.11274
Supt20	8.21412e-05	0.0113335	1.11062
Ncoa5	0.00111134	0.0480269	1.10777
Polg	0.000716528	0.0395711	1.10712
Zfc3h1	0.000635268	0.0379524	1.10391
Ccdc167	0.00108682	0.0480269	1.1039
Srrm2	0.000696221	0.0395711	1.10331
Hypk	0.000376378	0.0284275	1.10156
Cdc42bpa	0.00112753	0.0480269	1.09529
Gtf2i	0.000411398	0.0298007	1.07844
Fbf1	0.000717441	0.0395711	1.06595
Got2	0.00118459	0.0480269	-1.048
Ctbp1	0.000247571	0.0207923	-1.06046
Napb	0.00119551	0.048111	-1.06217
Dnajc10	0.00118227	0.0480269	-1.06597
Ppp2r1a	0.000913489	0.0437493	-1.06838
Denr	0.00114116	0.0480269	-1.06838
Rpa1	0.000299847	0.0238029	-1.06881
Atxn10	0.000168054	0.0170854	-1.07218
Zwint	0.000912382	0.0437493	-1.07318
Pi4k2a	0.00115888	0.0480269	-1.07546
Ap3s2	0.000889381	0.0436776	-1.07891
Atp6v1e1	5.35488e-05	0.00852859	-1.08008
Nudcd3	0.00115025	0.0480269	-1.08129
Maea	0.00042909	0.0304398	-1.08588
Paip2b	0.000537754	0.0342449	-1.08601
Trappc12	0.000228846	0.0200934	-1.10062
Narf	0.000674149	0.0395711	-1.10372
Abhd16a	0.00114608	0.0480269	-1.10628
Hpca	0.000405803	0.0297675	-1.10636
Spsb3	4.84495e-05	0.00802185	-1.10849
Fbxo9	0.00106894	0.0480269	-1.11185
Coil	0.000446758	0.0306232	-1.11853
Mtif3	0.000616988	0.0376363	-1.12385
Ctps	0.000693262	0.0395711	-1.12658
Inip	0.00102319	0.0470587	-1.13178
Msmo1	0.00118513	0.0480269	-1.13551
Cep83os	0.00072382	0.0395711	-1.14292
Hmgcr	8.95624e-06	0.00432512	-1.14606
Ntmt1	0.00128246	0.0498783	-1.1478
Fdft1	0.000197174	0.0180831	-1.1487
Hsd17b7	7.85361e-05	0.0111004	-1.15785
Trub2	2.09272e-05	0.00603195	-1.15786
Fdps	4.33936e-05	0.00774098	-1.16778
Acat2	0.000454894	0.0306232	-1.171
Rpusd4	0.000613024	0.0376363	-1.17708
Bok	0.00113353	0.0480269	-1.18
Arrdc3	4.54173e-05	0.00774098	-1.18769
Stard4	2.39405e-05	0.00603195	-1.1896
Ldlr	0.000702596	0.0395711	-1.19372
Mycl	0.000923325	0.043858	-1.20772
Insig1	1.67551e-05	0.00560836	-1.21313
Cpsf4	0.000454926	0.0306232	-1.22729
Zfas1	0.00101312	0.0469683	-1.23816
Mvk	1.54597e-05	0.00560836	-1.24205
Rab33a	9.86905e-06	0.00439932	-1.24556
Hdhd3	0.000362167	0.0279835	-1.25794
Klhdc9	0.000681145	0.0395711	-1.29364
Hgh1	7.94886e-06	0.00418761	-1.30649
Nfkbia	6.154e-05	0.00914421	-1.32028
Utp14b	0.000377725	0.0284275	-1.32987
Mvd	1.54791e-06	0.00179402	-1.35503
Gm9079	0.000867447	0.0436325	-1.35581
Ddit4	6.09216e-06	0.00418761	-1.37157
Plekhf1	0.000282377	0.0227274	-1.51128
Slc25a4	1.63069e-15	9.44983e-12	-1.53584
Arl4d	3.12149e-05	0.00669965	-2.11484
