## Supplementary Table 2 for "Mitochondrial protein import stress augments α-synuclein aggregation and neurodegeneration independent of bioenergetics"

### Sheet: Sheet1
Gene symbol	P-value (KI*Cerebellum vs. WT*Cerebellum)	Q-value (KI*Cerebellum vs. WT*Cerebellum)	Fold change (KI*Cerebellum vs. WT*Cerebellum)
Ubb	1.45874e-09	4.3835e-06	1.61442
Gpr17	1.89315e-05	0.0142223	1.46787
Calr	0.000157649	0.0364412	1.29727
Ptprn	1.73703e-06	0.00173993	1.23922
Dnajb11	0.000111313	0.0297841	1.23063
Sstr3	5.18065e-05	0.0209716	1.22869
Pdia3	6.58191e-05	0.0247233	1.20194
Dalrd3	1.5316e-06	0.00173993	1.16344
Creld1	8.78148e-05	0.0269878	1.16181
Ppp1r10	0.000163798	0.0364603	1.15781
Ccdc181	3.34736e-05	0.0172066	1.13741
Rpl31-ps12	5.23417e-05	0.0209716	1.13341
Rwdd1	9.43003e-05	0.0269878	1.12745
Ppp1r11	0.000144957	0.0348477	1.12684
Comt	3.06287e-05	0.0172066	1.11463
Eif2b4	8.50882e-05	0.0269878	1.10304
6430548M08Rik	1.56424e-06	0.00173993	1.09977
Prelid1	0.000210422	0.0451656	1.0773
Clta	0.000118938	0.0297841	1.06772
Atp8b2	1.70826e-05	0.0142223	-1.11561
Srrm2	0.000115405	0.0297841	-1.12197
Dhps	3.4356e-05	0.0172066	-1.13139
Lratd1	0.000238945	0.0478686	-1.14352
Asl	8.30457e-05	0.0269878	-1.22343
Fzd1	1.7236e-07	0.000345295	-1.2689
Nfkbia	9.07791e-05	0.0269878	-1.3166
Tpbg	0.00022598	0.0468324	-1.32531
Bcl6	2.49742e-05	0.0166772	-1.42424
Txnip	4.58951e-05	0.0209716	-1.55386
Slc25a4	5.15131e-16	3.09594e-12	-1.56594
