## Supplementary Table 3 for "Mitochondrial protein import stress augments α-synuclein aggregation and neurodegeneration independent of bioenergetics"

### Sheet: Sheet1
Gene symbol	P-value (KI*Brain vs. WT*Brain)	Q-value (KI*Brain vs. WT*Brain)	Fold change (KI*Brain vs. WT*Brain)
Ciart	2.74274e-06	0.00930182	2.11432
Sec14l1	2.20421e-05	0.0338681	1.18133
Steap2	2.4966e-05	0.0338681	-1.38045
Cldn5	6.80487e-06	0.0153855	-1.39465
Tor4a	3.60356e-05	0.0407374	-1.42573
Slc25a4	2.63335e-18	1.78616e-14	-1.82738
