## Supplementary Table 4 for "Mitochondrial protein import stress augments α-synuclein aggregation and neurodegeneration independent of bioenergetics"

### Sheet: Sheet1
Description	Gene Symbol	Abundance Ratio: (D) / (A)	Abundance Ratio Adj. P-Value: (D) / (A)
Myelin protein P0 OS=Mus musculus GN=Mpz PE=1 SV=1	Mpz	16.516	1.34679e-15
Collagen alpha-1(III) chain OS=Bos taurus GN=COL3A1 PE=1 SV=1	COL3A1	6.234	1.34679e-15
Collagen alpha-1(I) chain OS=Mus musculus GN=Col1a1 PE=1 SV=4	Col1a1	5.092	1.34679e-15
Periaxin OS=Mus musculus GN=Prx PE=1 SV=1	Prx	4.241	1.34679e-15
Myelin P2 protein OS=Mus musculus GN=Pmp2 PE=2 SV=2	Pmp2	3.484	1.34679e-15
Lumican OS=Mus musculus GN=Lum PE=1 SV=2	Lum	3.134	1.34679e-15
Collagen alpha-2(I) chain OS=Mus musculus GN=Col1a2 PE=1 SV=2	Col1a2	3.113	1.34679e-15
Collagen alpha-1(XI) chain OS=Mus musculus GN=Col11a1 PE=1 SV=2	Col11a1	2.683	1.34679e-15
ATP synthase mitochondrial F1 complex assembly factor 2 OS=Mus musculus GN=Atpaf2 PE=1 SV=1	Atpaf2	2.51	1.34679e-15
Claudin-19 OS=Mus musculus GN=Cldn19 PE=1 SV=3	Cldn19	2.435	1.34679e-15
Somatomedin-B and thrombospondin type-1 domain-containing protein OS=Mus musculus GN=Sbspon PE=2 SV=1	Sbspon	2.226	1.34679e-15
Junctophilin-1 OS=Mus musculus GN=Jph1 PE=1 SV=1	Jph1	2.108	4.3717e-08
Laminin subunit beta-1 OS=Mus musculus GN=Lamb1 PE=1 SV=1	Lamb1	2.098	1.34679e-15
Mimecan OS=Mus musculus GN=Ogn PE=1 SV=1	Ogn	1.931	1.34679e-15
Collagen alpha-2(V) chain OS=Mus musculus GN=Col5a2 PE=1 SV=1	Col5a2	1.921	6.989e-11
Luc7-like protein 3 (Fragment) OS=Mus musculus GN=Luc7l3 PE=1 SV=1	Luc7l3	1.906	2.87063e-06
Alpha globin 1 OS=Mus musculus GN=haemaglobin alpha 1 PE=1 SV=1	Hba-a1	1.883	1.34679e-15
Apolipoprotein A-I OS=Mus musculus GN=Apoa1 PE=1 SV=2	Apoa1	1.842	1.34679e-15
Laminin subunit alpha-2 OS=Mus musculus GN=Lama2 PE=1 SV=2	Lama2	1.835	1.34679e-15
UDP-glucose 4-epimerase OS=Mus musculus GN=Gale PE=1 SV=1	Gale	1.832	0.0108417
Haptoglobin OS=Mus musculus GN=Hp PE=1 SV=1	Hp	1.824	1.34679e-15
Neutrophilic granule protein OS=Mus musculus GN=Ngp PE=1 SV=1	Ngp	1.818	1.34679e-15
Collagen alpha-2(VI) chain OS=Mus musculus GN=Col6a2 PE=1 SV=3	Col6a2	1.809	1.34679e-15
Collagen alpha-1(VI) chain OS=Mus musculus GN=Col6a1 PE=1 SV=1	Col6a1	1.799	1.34679e-15
CD9 antigen OS=Mus musculus GN=Cd9 PE=1 SV=2	Cd9	1.793	1.34679e-15
Transforming growth factor-beta-induced protein ig-h3 OS=Mus musculus GN=Tgfbi PE=1 SV=1	Tgfbi	1.786	1.34679e-15
Biglycan OS=Mus musculus GN=Bgn PE=1 SV=1	Bgn	1.757	1.34679e-15
Protein 1700021F05Rik OS=Mus musculus GN=1700021F05Rik PE=1 SV=2	Mtres1	1.741	0.00638583
Matrilin-4 OS=Mus musculus GN=Matn4 PE=1 SV=1	Matn4	1.732	0.00115501
Epithelial membrane protein 2 OS=Mus musculus GN=Emp2 PE=1 SV=1	Emp2	1.708	1.50576e-09
Protein S100-A9 OS=Mus musculus GN=S100a9 PE=1 SV=3	S100a9	1.706	2.83445e-14
Beta-globin OS=Mus musculus GN=Hbbt1 PE=1 SV=1	Hbb-bs	1.697	1.34679e-15
Fibrillin-1 OS=Mus musculus GN=Fbn1 PE=1 SV=2	Fbn1	1.684	1.34679e-15
Carbonic anhydrase 1 OS=Mus musculus GN=Ca1 PE=1 SV=4	Ca1	1.677	5.27609e-07
O-phosphoseryl-tRNA(Sec) selenium transferase OS=Mus musculus GN=Sepsecs PE=4 SV=1	Sepsecs	1.668	1.34679e-15
DNA-directed RNA polymerase subunit OS=Mus musculus GN=Polr3a PE=1 SV=1	Polr3a	1.662	1.34679e-15
Coiled-coil domain containing 32 OS=Mus musculus GN=Ccdc32 PE=1 SV=1	Ccdc32	1.647	0.024813
Chromodomain-helicase-DNA-binding protein 6 (Fragment) OS=Mus musculus GN=Chd6 PE=1 SV=8	Chd6	1.64	0.00120528
Protein zer-1 homolog OS=Mus musculus GN=Zer1 PE=1 SV=1	Zer1	1.625	0.00973697
Collagen, type VI, alpha 3 OS=Mus musculus GN=Col6a3 PE=1 SV=1	Col6a3	1.623	2.43413e-12
Beta-secretase 1 OS=Mus musculus GN=Bace1 PE=1 SV=1	Bace1	1.618	0.000959397
Sine oculis-binding protein homolog OS=Mus musculus GN=Sobp PE=1 SV=1	Sobp	1.611	4.48162e-08
Leucine-rich repeat and guanylate kinase domain-containing protein OS=Mus musculus GN=Lrguk PE=1 SV=1	Lrguk	1.608	1.34679e-15
Apolipoprotein A-II OS=Mus musculus GN=Apoa2 PE=1 SV=2	Apoa2	1.607	4.2749e-13
Fibrinogen beta chain OS=Mus musculus GN=Fgb PE=1 SV=1	Fgb	1.607	1.35635e-12
CD151 antigen OS=Mus musculus GN=Cd151 PE=1 SV=2	Cd151	1.602	1.34679e-15
Coiled-coil domain containing 83, isoform CRA_c OS=Mus musculus GN=Ccdc83 PE=4 SV=1	Ccdc83	1.597	5.76059e-11
Crooked neck-like protein 1 OS=Mus musculus GN=Crnkl1 PE=1 SV=1	Crnkl1	1.591	2.46525e-13
U3 small nucleolar RNA-associated protein 4 homolog OS=Mus musculus GN=Utp4 PE=2 SV=3	Utp4	1.575	0.0217117
Integrin beta-4 OS=Mus musculus GN=Itgb4 PE=1 SV=1	Itgb4	1.572	0.00170483
Kininogen 2 OS=Mus musculus GN=Kng2 PE=1 SV=1	Kng2	1.569	1.07817e-05
Protein-glutamine gamma-glutamyltransferase 2 OS=Mus musculus GN=Tgm2 PE=1 SV=4	Tgm2	1.564	3.10574e-11
Fibrinogen alpha chain OS=Mus musculus GN=Fga PE=1 SV=1	Fga	1.562	2.77593e-12
Acidic leucine-rich nuclear phosphoprotein 32 family member B OS=Mus musculus GN=Anp32b PE=1 SV=1	Anp32b	1.554	2.20991e-13
Alpha-2-HS-glycoprotein OS=Mus musculus GN=Ahsg PE=1 SV=1	Ahsg	1.544	9.37097e-10
Microfibril-associated glycoprotein 4 OS=Mus musculus GN=Mfap4 PE=1 SV=1	Mfap4	1.541	0.0297033
Murinoglobulin-1 OS=Mus musculus GN=Mug1 PE=1 SV=3	Mug1	1.54	1.23318e-08
Carboxylesterase 1C OS=Mus musculus GN=Ces1c PE=1 SV=4	Ces1c	1.526	9.6292e-08
Decorin OS=Mus musculus GN=Dcn PE=1 SV=1	Dcn	1.523	1.60836e-12
Prolargin OS=Mus musculus GN=Prelp PE=1 SV=2	Prelp	1.49	3.41407e-08
Hemoglobin subunit beta-1 OS=Mus musculus GN=Hbb-b1 PE=1 SV=2	Hbb-b1	1.487	0.00953963
Calcium-binding protein 39-like OS=Mus musculus GN=Cab39l PE=1 SV=3	Cab39l	1.486	6.44156e-07
Beta-2-glycoprotein 1 OS=Mus musculus GN=Apoh PE=1 SV=1	Apoh	1.479	6.01775e-13
Sphingosine 1-phosphate receptor 2 (Fragment) OS=Mus musculus GN=S1pr2 PE=1 SV=1	S1pr2	1.476	1.57339e-05
Erythrocyte membrane protein band 4.2 OS=Mus musculus GN=Epb42 PE=1 SV=3	Epb42	1.475	7.02395e-10
Collagen alpha-1(XV) chain OS=Mus musculus GN=Col15a1 PE=1 SV=2	Col15a1	1.471	3.73625e-08
Metallothionein-1 OS=Mus musculus GN=Mt1 PE=1 SV=1	Mt1	1.468	2.07982e-10
Potassium channel subfamily T member 1 OS=Mus musculus GN=Kcnt1 PE=1 SV=1	Kcnt1	1.464	0.000146033
Matrix-remodeling-associated protein 7 OS=Mus musculus GN=Mxra7 PE=1 SV=2	Mxra7	1.46	0.00579797
Zinc transporter 8 OS=Mus musculus GN=Slc30a8 PE=2 SV=1	Slc30a8	1.448	3.39061e-08
Serum albumin OS=Mus musculus GN=Alb PE=1 SV=3	Alb	1.438	1.62416e-06
Fibrinogen gamma chain OS=Mus musculus GN=Fgg PE=1 SV=1	Fgg	1.429	3.10223e-06
Golgin subfamily A member 1 (Fragment) OS=Mus musculus GN=Golga1 PE=1 SV=3	Golga1	1.428	0.0117198
Eosinophil peroxidase OS=Mus musculus GN=Epx PE=1 SV=2	Epx	1.425	0.00572938
Uncharacterized protein OS=Mus musculus GN=Gm13420 PE=4 SV=1	Gm13420	1.425	0.0128236
Metallothionein-2 OS=Mus musculus GN=Mt2 PE=1 SV=2	Mt2	1.42	3.03517e-06
Zinc finger and SCAN domain-containing 18 OS=Mus musculus GN=Zscan18 PE=1 SV=1	Zscan18	1.415	4.81529e-08
Protein tweety homolog 2 OS=Mus musculus GN=Ttyh2 PE=1 SV=1	Ttyh2	1.415	0.0218012
Laminin subunit gamma-1 OS=Mus musculus GN=Lamc1 PE=1 SV=1	Lamc1	1.414	7.55544e-06
Serine protease inhibitor A3B OS=Mus musculus GN=Serpina3b PE=2 SV=1	Serpina3b	1.403	8.8946e-06
Fibronectin OS=Mus musculus GN=Fn1 PE=1 SV=1	Fn1	1.398	1.66413e-06
Proto-oncogene serine/threonine-protein kinase mos OS=Mus musculus GN=Mos PE=2 SV=2	Mos	1.396	1.62416e-06
Plasminogen OS=Mus musculus GN=Plg PE=1 SV=3	Plg	1.393	7.41093e-05
Interleukin-15 receptor subunit alpha OS=Mus musculus GN=Il15ra PE=1 SV=1	Il15ra	1.39	0.000198552
Ig alpha chain C region OS=Mus musculus PE=1 SV=1	IGHA1	1.385	0.000167619
[Pyruvate dehydrogenase (acetyl-transferring)] kinase isozyme 2, mitochondrial OS=Mus musculus GN=Pdk2 PE=1 SV=2	Pdk2	1.382	0.000343605
Hemopexin OS=Mus musculus GN=Hpx PE=1 SV=2	Hpx	1.38	3.38665e-06
NADH dehydrogenase [ubiquinone] 1 beta subcomplex subunit 6 OS=Mus musculus GN=Ndufb6 PE=1 SV=3	Ndufb6	1.373	5.84869e-05
SUMO-activating enzyme subunit 2 OS=Mus musculus GN=Uba2 PE=1 SV=1	Uba2	1.369	0.00112624
NADH-ubiquinone oxidoreductase chain 3 OS=Mus musculus GN=Mtnd3 PE=1 SV=3	mt-Nd3	1.366	1.6322e-05
Complement C3 OS=Mus musculus GN=C3 PE=1 SV=3	C3	1.365	1.41691e-06
Transthyretin OS=Mus musculus GN=Ttr PE=1 SV=1	Ttr	1.365	0.000115256
NADH dehydrogenase [ubiquinone] iron-sulfur protein 3, mitochondrial OS=Mus musculus GN=Ndufs3 PE=1 SV=2	Ndufs3	1.364	0.000142062
Sentrin-specific protease 6 (Fragment) OS=Mus musculus GN=Senp6 PE=1 SV=1	Senp6	1.363	6.97417e-05
Spectrin alpha chain, erythrocytic 1 OS=Mus musculus GN=Spta1 PE=1 SV=3	Spta1	1.357	5.73946e-05
Cytochrome c oxidase subunit 7A-related protein, mitochondrial OS=Mus musculus GN=Cox7a2l PE=1 SV=1	Cox7a2l	1.354	8.62854e-07
Alpha-1-antitrypsin 1-2 OS=Mus musculus GN=Serpina1b PE=1 SV=2	Serpina1b	1.353	1.05434e-05
MICOS complex subunit Mic26 OS=Mus musculus GN=Apoo PE=1 SV=2	Apoo	1.353	1.09618e-05
Dystrophin-related protein 2 OS=Mus musculus GN=Drp2 PE=1 SV=1	Drp2	1.353	0.000149076
Myosin-7 OS=Mus musculus GN=Myh7 PE=2 SV=1	Myh7	1.352	3.60458e-05
Vitronectin OS=Mus musculus GN=Vtn PE=1 SV=2	Vtn	1.349	1.06468e-05
Alpha-1-antitrypsin 1-1 OS=Mus musculus GN=Serpina1a PE=1 SV=4	Serpina1a	1.347	1.55727e-05
Collagen alpha-1(XVIII) chain OS=Mus musculus GN=Col18a1 PE=1 SV=1	Col18a1	1.343	0.00076611
Cytochrome c oxidase subunit 5A, mitochondrial OS=Mus musculus GN=Cox5a PE=1 SV=2	Cox5a	1.341	0.000503487
Carbonic anhydrase 3 OS=Mus musculus GN=Ca3 PE=1 SV=3	Ca3	1.336	5.2104e-05
NADH dehydrogenase [ubiquinone] 1 alpha subcomplex subunit 7 OS=Mus musculus GN=Ndufa7 PE=1 SV=3	Ndufa7	1.332	0.000844856
Cell cycle exit and neuronal differentiation protein 1 OS=Mus musculus GN=Cend1 PE=1 SV=1	Cend1	1.327	0.0010657
Putative uncharacterized protein OS=Mus musculus GN=Gm5615 PE=2 SV=1	Pate9	1.326	0.012172
WD repeat-containing protein 59 OS=Mus musculus GN=Wdr59 PE=1 SV=2	Wdr59	1.323	0.0335206
Protein S100-A11 OS=Mus musculus GN=S100a11 PE=1 SV=1	S100a11	1.321	0.00681988
NADH dehydrogenase [ubiquinone] 1 beta subcomplex subunit 9 OS=Mus musculus GN=Ndufb9 PE=1 SV=3	Ndufb9	1.316	0.00035388
NADH-ubiquinone oxidoreductase chain 4 OS=Mus musculus GN=Mtnd4 PE=1 SV=1	Mtnd4	1.316	0.00132231
NADH dehydrogenase [ubiquinone] 1 alpha subcomplex subunit 9, mitochondrial OS=Mus musculus GN=Ndufa9 PE=1 SV=1	Ndufa9	1.316	0.0019107
Collagen alpha-1(XII) chain OS=Mus musculus GN=Col12a1 PE=2 SV=3	Col12a1	1.312	0.000110955
Sigma non-opioid intracellular receptor 1 OS=Mus musculus GN=Sigmar1 PE=1 SV=1	Sigmar1	1.312	0.0110244
NADH dehydrogenase [ubiquinone] 1 alpha subcomplex subunit 3 OS=Mus musculus GN=Ndufa3 PE=1 SV=1	Ndufa3	1.31	0.000166701
Fibromodulin OS=Mus musculus GN=Fmod PE=2 SV=1	Fmod	1.309	0.000759241
NADH dehydrogenase [ubiquinone] 1 alpha subcomplex subunit 11 OS=Mus musculus GN=Ndufa11 PE=1 SV=2	Ndufa11	1.308	9.36204e-05
Cytochrome b-c1 complex subunit 9 OS=Mus musculus GN=Uqcr10 PE=1 SV=1	Uqcr10	1.306	0.00285329
ATP synthase subunit f, mitochondrial OS=Mus musculus GN=Atp5j2 PE=1 SV=1	Atp5j2	1.305	0.000550262
NADH dehydrogenase [ubiquinone] 1 beta subcomplex subunit 5, mitochondrial OS=Mus musculus GN=Ndufb5 PE=1 SV=1	Ndufb5	1.303	0.00366809
NADH dehydrogenase [ubiquinone] flavoprotein 1, mitochondrial OS=Mus musculus GN=Ndufv1 PE=1 SV=1	Ndufv1	1.302	0.00395946
Cytochrome b OS=Mus musculus GN=Mt-Cyb PE=1 SV=1	Mt-Cyb	1.299	4.47207e-05
Cytochrome c oxidase subunit 6A1, mitochondrial OS=Mus musculus GN=Cox6a1 PE=1 SV=2	Cox6a1	1.296	0.000523296
Cytochrome c oxidase subunit 1 OS=Mus musculus GN=Mtco1 PE=1 SV=2	Mtco1	1.295	0.00196075
Zinc finger protein 882 (Fragment) OS=Mus musculus GN=Zfp882 PE=4 SV=1	Zfp882	1.291	0.012172
Uncharacterized protein OS=Mus musculus GN=Gm20425 PE=4 SV=1	Gm20425	1.291	0.017775
Hemicentin-1 OS=Mus musculus GN=Hmcn1 PE=1 SV=1	Hmcn1	1.285	0.000159516
Cytochrome b-c1 complex subunit 8 OS=Mus musculus GN=Uqcrq PE=1 SV=3	Uqcrq	1.284	0.00905124
Metallothionein-3 OS=Mus musculus GN=Mt3 PE=1 SV=1	Mt3	1.284	0.0152211
NADH dehydrogenase [ubiquinone] 1 alpha subcomplex subunit 2 OS=Mus musculus GN=Ndufa2 PE=1 SV=3	Ndufa2	1.281	0.0103769
Prothrombin OS=Mus musculus GN=F2 PE=1 SV=1	F2	1.281	0.03489
NADH dehydrogenase [ubiquinone] iron-sulfur protein 6, mitochondrial OS=Mus musculus GN=Ndufs6 PE=1 SV=2	Ndufs6	1.279	0.011678
NADH dehydrogenase [ubiquinone] flavoprotein 3, mitochondrial OS=Mus musculus GN=Ndufv3 PE=1 SV=1	Ndufv3	1.278	0.00112606
Band 3 anion transport protein OS=Mus musculus GN=Slc4a1 PE=1 SV=1	Slc4a1	1.278	0.0230373
Thrombospondin-1 OS=Mus musculus GN=Thbs1 PE=1 SV=1	Thbs1	1.278	0.0283102
Cytochrome b-c1 complex subunit 1, mitochondrial OS=Mus musculus GN=Uqcrc1 PE=1 SV=2	Uqcrc1	1.277	0.0120879
NADH-ubiquinone oxidoreductase chain 2 OS=Mus musculus GN=Mtnd2 PE=1 SV=2	mt-Nd2	1.275	0.00443205
Cytochrome c oxidase subunit 6B1 OS=Mus musculus GN=Cox6b1 PE=1 SV=2	Cox6b1	1.275	0.013157
EF-hand calcium-binding domain-containing protein 3 OS=Mus musculus GN=Efcab3 PE=2 SV=1	Efcab3	1.275	0.0228634
Cytochrome b-c1 complex subunit 2, mitochondrial OS=Mus musculus GN=Uqcrc2 PE=1 SV=1	Uqcrc2	1.274	0.0132568
Pregnancy zone protein OS=Mus musculus GN=Pzp PE=1 SV=3	Pzp	1.27	0.031265
PDZ domain-containing 2 OS=Mus musculus GN=Pdzd2 PE=1 SV=1	Pdzd2	1.27	0.0477624
Heat shock protein beta-1 OS=Mus musculus GN=Hspb1 PE=1 SV=3	Hspb1	1.269	0.0165352
NADH-ubiquinone oxidoreductase 75 kDa subunit, mitochondrial OS=Mus musculus GN=Ndufs1 PE=1 SV=2	Ndufs1	1.269	0.0170434
NADH dehydrogenase [ubiquinone] 1 alpha subcomplex subunit 8 OS=Mus musculus GN=Ndufa8 PE=1 SV=3	Ndufa8	1.269	0.0171357
Amine oxidase [flavin-containing] B OS=Mus musculus GN=Maob PE=1 SV=4	Maob	1.269	0.0327569
Presenilins-associated rhomboid-like protein, mitochondrial OS=Mus musculus GN=Parl PE=1 SV=1	Parl	1.268	0.00335695
Cytochrome c oxidase assembly factor 3 homolog, mitochondrial OS=Mus musculus GN=Coa3 PE=1 SV=1	Coa3	1.267	0.0097219
Rap1 GTPase-activating protein 2 OS=Mus musculus GN=Rap1gap2 PE=1 SV=1	Rap1gap2	1.267	0.0237978
NADH dehydrogenase [ubiquinone] 1 beta subcomplex subunit 1 OS=Mus musculus GN=Ndufb1 PE=3 SV=1	Ndufb1	1.266	0.0121941
Cytochrome b-c1 complex subunit Rieske, mitochondrial OS=Mus musculus GN=Uqcrfs1 PE=1 SV=1	Uqcrfs1	1.266	0.018654
NADH dehydrogenase [ubiquinone] iron-sulfur protein 2, mitochondrial OS=Mus musculus GN=Ndufs2 PE=1 SV=1	Ndufs2	1.266	0.0190686
NADH dehydrogenase [ubiquinone] 1 beta subcomplex subunit 4 OS=Mus musculus GN=Ndufb4 PE=1 SV=3	Ndufb4	1.262	0.012409
NADH dehydrogenase [ubiquinone] 1 alpha subcomplex subunit 13 OS=Mus musculus GN=Ndufa13 PE=1 SV=3	Ndufa13	1.262	0.0162967
Beta-synuclein OS=Mus musculus GN=Sncb PE=1 SV=1	Sncb	1.261	0.00668276
NADH dehydrogenase [ubiquinone] 1 alpha subcomplex subunit 5 OS=Mus musculus GN=Ndufa5 PE=1 SV=3	Ndufa5	1.261	0.0122888
Activated RNA polymerase II transcriptional coactivator p15 OS=Mus musculus GN=Sub1 PE=1 SV=3	Sub1	1.261	0.0419342
Cytochrome c oxidase subunit 7C, mitochondrial OS=Mus musculus GN=Cox7c PE=1 SV=1	Cox7c	1.26	0.0242659
Peptidyl-prolyl cis-trans isomerase NIMA-interacting 1 OS=Mus musculus GN=Pin1 PE=1 SV=1	Pin1	1.257	0.0413373
NADH dehydrogenase [ubiquinone] 1 beta subcomplex subunit 10 OS=Mus musculus GN=Ndufb10 PE=1 SV=3	Ndufb10	1.256	0.0287551
NADH dehydrogenase [ubiquinone] iron-sulfur protein 7, mitochondrial OS=Mus musculus GN=Ndufs7 PE=1 SV=1	Ndufs7	1.255	0.017775
NADH dehydrogenase [ubiquinone] iron-sulfur protein 5 (Fragment) OS=Mus musculus GN=Ndufs5 PE=1 SV=1	Ndufs5	1.255	0.018825
Calcineurin binding protein 1, isoform CRA_a OS=Mus musculus GN=Cabin1 PE=1 SV=1	Cabin1	1.254	0.0022032
von Willebrand factor A domain-containing protein 1 OS=Mus musculus GN=Vwa1 PE=1 SV=1	Vwa1	1.254	0.0101629
Syntaxin-6 OS=Mus musculus GN=Stx6 PE=1 SV=1	Stx6	1.254	0.0174498
Collagen alpha-1(IV) chain OS=Mus musculus GN=Col4a1 PE=1 SV=4	Col4a1	1.253	0.0110244
Methylenetetrahydrofolate reductase OS=Mus musculus GN=Mthfr PE=1 SV=2	Mthfr	1.252	0.0206602
NADH dehydrogenase [ubiquinone] 1 alpha subcomplex subunit 10, mitochondrial OS=Mus musculus GN=Ndufa10 PE=1 SV=1	Ndufa10	1.25	0.0371853
Cytochrome c oxidase subunit 7B, mitochondrial OS=Mus musculus GN=Cox7b PE=3 SV=1	Cox7b	1.249	0.0144613
Plasmolipin OS=Mus musculus GN=Pllp PE=1 SV=1	Pllp	1.249	0.0446076
Copine-6 OS=Mus musculus GN=Cpne6 PE=1 SV=1	Cpne6	1.248	0.020983
CD44 antigen OS=Mus musculus GN=Cd44 PE=1 SV=1	Cd44	1.247	0.0127934
FUN14 domain-containing protein 2 OS=Mus musculus GN=Fundc2 PE=1 SV=1	Fundc2	1.246	0.0429951
Cytochrome c oxidase subunit 7A2, mitochondrial OS=Mus musculus GN=Cox7a2 PE=1 SV=2	Cox7a2	1.243	0.0475665
Nidogen-1 OS=Mus musculus GN=Nid1 PE=1 SV=2	Nid1	1.243	0.0479416
Non-specific serine/threonine protein kinase (Fragment) OS=Mus musculus GN=Mark2 PE=1 SV=1	Mark2	1.24	0.0404013
Inter-alpha-trypsin inhibitor heavy chain H3 OS=Mus musculus GN=Itih3 PE=1 SV=1	Itih3	1.238	0.0390929
Ufm1-specific protease 2 OS=Mus musculus GN=Ufsp2 PE=1 SV=1	Ufsp2	1.229	0.0173309
Creatine kinase M-type OS=Mus musculus GN=Ckm PE=1 SV=1	Ckm	1.229	0.0200041
Platelet-activating factor acetylhydrolase IB subunit beta (Fragment) OS=Mus musculus GN=Pafah1b2 PE=1 SV=1	Pafah1b2	1.225	0.0387948
ProSAAS OS=Mus musculus GN=Pcsk1n PE=1 SV=2	Pcsk1n	1.225	0.0471499
MICOS complex subunit Mic10 OS=Mus musculus GN=Minos1 PE=1 SV=1	Micos10	1.222	0.0487263
Non-specific lipid-transfer protein OS=Mus musculus GN=Scp2 PE=1 SV=3	Scp2	1.206	0.0467815
Coiled-coil domain-containing protein 127 (Fragment) OS=Mus musculus GN=Ccdc127 PE=1 SV=1	Ccdc127	1.205	0.0471499
Dynactin subunit 6 OS=Mus musculus GN=Dctn6 PE=1 SV=1	Dctn6	0.884	0.0122888
Cerebellar degeneration-related protein 2-like OS=Mus musculus GN=Cdr2l PE=1 SV=1	Cdr2l	0.88	0.0150082
Syndecan-4 OS=Mus musculus GN=Sdc4 PE=1 SV=1	Sdc4	0.878	0.0109348
Keratin, type II cuticular Hb4 OS=Mus musculus GN=Krt84 PE=2 SV=2	Krt84	0.877	0.0262599
Histone H1.1 OS=Mus musculus GN=Hist1h1a PE=1 SV=2	H1-1	0.876	0.0331813
Nebulin OS=Mus musculus GN=Neb PE=1 SV=1	Neb	0.87	0.0413343
Lysosome-associated membrane glycoprotein 2 OS=Mus musculus GN=Lamp2 PE=1 SV=2	Lamp2	0.867	0.0139252
Nucleoside diphosphate kinase OS=Mus musculus GN=Gm20390 PE=3 SV=1	Gm20390	0.864	0.042957
ADP/ATP translocase 2 OS=Mus musculus GN=Slc25a5 PE=1 SV=3	Slc25a5	0.86	0.0334137
Small nuclear ribonucleoprotein Sm D3 OS=Mus musculus GN=Snrpd3 PE=1 SV=1	Snrpd3	0.856	0.00991331
F-box/WD repeat-containing protein 11 OS=Mus musculus GN=Fbxw11 PE=1 SV=1	Fbxw11	0.855	0.0363627
Actin, cytoplasmic 1 (Fragment) OS=Mus musculus GN=Actb PE=1 SV=1	Actb	0.852	0.00244214
Interleukin-33 OS=Mus musculus GN=Il33 PE=1 SV=1	Il33	0.848	0.00123032
Autophagy protein 5 OS=Mus musculus GN=Atg5 PE=1 SV=1	Atg5	0.848	0.00419036
Keratin, type I cuticular Ha4 OS=Mus musculus GN=Krt34 PE=2 SV=1	Krt34	0.844	0.0129267
60S ribosomal protein L24 OS=Mus musculus GN=Rpl24 PE=1 SV=2	Rpl24	0.842	0.0113183
Proliferating cell nuclear antigen OS=Mus musculus GN=Pcna PE=1 SV=2	Pcna	0.842	0.0239046
Tetratricopeptide repeat protein 30A2 OS=Mus musculus GN=Ttc30a2 PE=1 SV=1	Ttc30a2	0.838	0.0110244
Peptidyl-prolyl cis-trans isomerase A OS=Mus musculus GN=Ppia PE=1 SV=2	Ppia	0.836	0.00777729
Heterogeneous nuclear ribonucleoproteins A2/B1 OS=Mus musculus GN=Hnrnpa2b1 PE=1 SV=2	Hnrnpa2b1	0.836	0.00779558
39S ribosomal protein L35, mitochondrial OS=Mus musculus GN=Mrpl35 PE=2 SV=1	Mrpl35	0.835	0.0357998
Histone H1.4 OS=Mus musculus GN=Hist1h1e PE=1 SV=2	H1-4	0.831	0.0053127
Protein S100-A3 OS=Mus musculus GN=S100a3 PE=2 SV=1	S100a3	0.831	0.0155585
Tropomyosin beta chain OS=Mus musculus GN=Tpm2 PE=1 SV=1	Tpm2	0.827	0.000417763
CTP synthase 2 OS=Mus musculus GN=Ctps2 PE=1 SV=1	Ctps2	0.826	0.0100564
Putative uncharacterized protein OS=Mus musculus GN=Tpm1 PE=1 SV=1	Tpm1	0.813	0.00063768
Keratin, type I cuticular Ha3-I OS=Mus musculus GN=Krt33a PE=1 SV=1	Krt33a	0.8	0.000110955
Keratin associated protein 13-1 OS=Mus musculus GN=Krtap13-1 PE=1 SV=1	Krtap13-1	0.799	0.010347
Lactadherin OS=Mus musculus GN=Mfge8 PE=1 SV=3	Mfge8	0.795	2.9968e-05
Myomesin 2 OS=Mus musculus GN=Myom2 PE=1 SV=1	Myom2	0.795	0.000812334
Keratin, type I cuticular Ha3-II OS=Mus musculus GN=Krt33b PE=1 SV=2	Krt33b	0.792	2.08304e-06
Eukaryotic initiation factor 4A-III OS=Mus musculus GN=Eif4a3 PE=1 SV=3	Eif4a3	0.788	0.000116282
Protein LCHN OS=Mus musculus GN=Lchn PE=2 SV=1	Dennd11	0.787	0.00759072
Keratin, type II cuticular Hb1 OS=Mus musculus GN=Krt81 PE=2 SV=2	Krt81	0.782	5.56983e-05
U4/U6 small nuclear ribonucleoprotein Prp3 OS=Mus musculus GN=Prpf3 PE=1 SV=1	Prpf3	0.781	0.00619066
Actin, alpha skeletal muscle OS=Mus musculus GN=Acta1 PE=1 SV=1	Acta1	0.78	3.89768e-05
Keratin, type II cuticular 87 OS=Mus musculus GN=Krt87 PE=2 SV=2	Krt87	0.765	6.62767e-07
Putative RNA-binding protein Luc7-like 1 (Fragment) OS=Mus musculus GN=Luc7l PE=1 SV=1	Luc7l	0.758	0.00116292
Nuclear pore complex protein Nup50 OS=Mus musculus GN=Nup50 PE=1 SV=3	Nup50	0.757	0.000241888
Integrator complex subunit 13 (Fragment) OS=Mus musculus GN=Ints13 PE=1 SV=8	Ints13	0.753	0.012172
Dual specificity protein phosphatase 26 OS=Mus musculus GN=Dusp26 PE=2 SV=2	Dusp26	0.745	1.28695e-06
Keratin, type II cuticular Hb6 OS=Mus musculus GN=Krt86 PE=2 SV=2	Krt86	0.733	2.07939e-07
Selenocysteine lyase OS=Mus musculus GN=Scly PE=1 SV=1	Scly	0.732	0.0471499
Troponin T, fast skeletal muscle OS=Mus musculus GN=Tnnt3 PE=1 SV=1	Tnnt3	0.72	8.09284e-13
WD repeat-containing protein 26 OS=Mus musculus GN=Wdr26 PE=1 SV=1	Wdr26	0.72	5.53819e-10
Immunoglobulin heavy variable 10-1 (Fragment) OS=Mus musculus GN=Ighv10-1 PE=4 SV=1	Ighv10-1	0.711	6.73964e-05
Fc receptor-like protein 5 OS=Mus musculus GN=Fcrl5 PE=1 SV=1	Fcrl5	0.711	0.011792
Transcription factor YY2 OS=Mus musculus GN=Yy2 PE=2 SV=1	Yy2	0.696	1.34679e-15
Troponin I, fast skeletal muscle (Fragment) OS=Mus musculus GN=Tnni2 PE=1 SV=1	Tnni2	0.695	2.83445e-14
Troponin C, skeletal muscle OS=Mus musculus GN=Tnnc2 PE=1 SV=2	Tnnc2	0.692	1.34679e-15
Malonyl-CoA-acyl carrier protein transacylase, mitochondrial OS=Mus musculus GN=Mcat PE=1 SV=3	Mcat	0.685	9.75667e-13
Keratin-associated protein 15-1 OS=Mus musculus GN=Krtap15-1 PE=2 SV=1	Krtap15-1	0.679	7.00097e-07
Myosin light chain 1/3, skeletal muscle isoform OS=Mus musculus GN=Myl1 PE=1 SV=2	Myl1	0.661	1.34679e-15
ADP/ATP translocase 1 OS=Mus musculus GN=Slc25a4 PE=1 SV=4	Slc25a4	0.654	4.04084e-13
Alpha-actinin-3 OS=Mus musculus GN=Actn3 PE=2 SV=1	Actn3	0.653	1.30376e-09
Ephrin type-B receptor 3 OS=Mus musculus GN=Ephb3 PE=1 SV=2	Ephb3	0.652	1.34679e-15
Calsequestrin-1 OS=Mus musculus GN=Casq1 PE=1 SV=3	Casq1	0.649	1.34679e-15
Poly(rC)-binding protein 1 OS=Mus musculus GN=Pcbp1 PE=1 SV=1	Pcbp1	0.647	1.34679e-15
Myosin regulatory light chain 2, skeletal muscle isoform OS=Mus musculus GN=Mylpf PE=1 SV=3	Myl11	0.643	1.34679e-15
U11/U12 small nuclear ribonucleoprotein 35 kDa protein (Fragment) OS=Mus musculus GN=Snrnp35 PE=1 SV=1	Snrnp35	0.627	0.0109938
Galectin OS=Mus musculus GN=Pick1 PE=1 SV=1	Gm49486	0.617	8.27351e-06
Myosin-4 OS=Mus musculus GN=Myh4 PE=2 SV=1	Myh4	0.598	1.34679e-15
Keratin-associated protein 4-6 OS=Mus musculus GN=Krtap4-6 PE=1 SV=1	Krtap4-6	0.598	4.63476e-05
TATA element modulatory factor OS=Mus musculus GN=Tmf1 PE=1 SV=1	Tmf1	0.546	0.000134489
Uncharacterized protein OS=Mus musculus GN=Gm11568 PE=4 SV=1	Gm11568	0.529	6.59034e-08
Glycine tyrosine-rich hair keratin protein OS=Mus musculus GN=Krtap6-1 PE=2 SV=1	1110025L11Rik	0.469	1.34679e-15
TGF-beta receptor type-2 OS=Mus musculus GN=Tgfbr2 PE=1 SV=1	Tgfbr2	0.423	1.34679e-15
Long-chain fatty acid transport protein 4 OS=Mus musculus GN=Slc27a4 PE=1 SV=1	Slc27a4	0.344	1.34679e-15
